# Single cell profiling of del(5q) MDS unveils its transcriptional landscape and the impact of lenalidomide

**DOI:** 10.1101/2023.10.19.562875

**Authors:** Guillermo Serrano, Nerea Berastegui, Aintzane Díaz-Mazkiaran, Paula García-Olloqui, Sofia Huerga-Dominguez, Ana Alfonso-Pierola, Marina Ainciburu, Amaia Vilas-Zornoza, Patxi San Martin, Paula Aguirre-Ruiz, Asier Ullate-Agote, Beñat Ariceta, Jose Lamo de Espinosa, Pamela Acha, Oriol Calvete, Tamara Jimenez, Antonieta Molero, Julia Montoro, Maria Díez-Campelo, David Valcarcel, Francisco Solé, Idoia Ochoa, Felipe Prósper, Teresa Ezponda, Mikel Hernaez

## Abstract

While del(5q) MDS patients comprise a well-defined hematological subgroup, the molecular basis underlying its origin, and the reason behind the relapse after lenalidomide remains unknown. Using scRNA-seq on CD34^+^ progenitor cells from patients with del(5q) MDS we were able to identify cells harboring the deletion, enabling us to deeply characterize the transcriptional impact of this genetic insult on disease pathogenesis and treatment response. We found, across all patients, an enrichment of del(5q) cells in GMP and megakaryocyte-erythroid progenitors not described to date. Interestingly, both del(5q) and non-del(5q) cells presented similar transcriptional lesions when compared to progenitors from healthy individuals, indicating that all cells, and not only those harboring the deletion, are altered in these patients and may contribute to aberrant hematopoietic differentiation. However, GRN analysis revealed a group of regulons with aberrant activity in del(5q) cells that could be responsible for triggering altered hematopoiesis, pointing to a more prominent role of these cells in the phenotype of these patients. An analysis of del(5q) MDS patients achieving hematological response upon lenalidomide treatment showed that the drug reverted several transcriptional alterations in both del(5q) and non-del(5q) cells, but other lesions remained, which may be responsible for potential future relapses. Moreover, lack of hematological response was associated with the inability of lenalidomide to reverse transcriptional alterations. Collectively, this study provides a deep characterization of del(5q) and non-del(5q) cells at single-cell resolution, revealing previously unknown transcriptional alterations that could contribute to disease pathogenesis, or lack of responsiveness to lenalidomide.

**KEY POINTS:**

– Del(5q) and non-del(5q) CD34+ cells share similar transcriptional alterations, with del(5q) cells presenting additional lesions.
– Hematological response to lenalidomide is associated with the reversal of some transcriptional lesions in del(5q) and non-del(5q) cells
