## Supplemental table 4 for "Single cell profiling of del(5q) MDS unveils its transcriptional landscape and the impact of lenalidomide"

### Sheet: Hoja1
Related to Ubiquitin processes	Ubiquitin mediated proteolysis
	Ubiquitin-protein transferase activity (GO:0004842)
	Ubiquitin-like protein conjugating enzyme binding (GO:0044390)
	Ubiquitin conjugating enzyme binding (GO:0031624)
Proteasome mediated processes	Proteasome-mediated ubiquitin-dependent protein catabolic process (GO:0043161)
	Proteasomal protein catabolic process (GO:0010498)
Related to autophagy	Autophagy
	Autophagosome assembly (GO:0000045)
	Autophagosome organization (GO:1905037)
Erythropoietin signaling	Signaling By Erythropoietin R-HSA-9006335
	Erythropoietin Activates Phosphoinositide-3-kinase (PI3K) R-HSA-9027276
PD-L1/PD-1 pathway in cancer	PD-L1 expression and PD-1 checkpoint pathway in cancer
Phosphatidylinositol signaling system	Phosphatidylinositol signaling system
Related to ribosomal and mitochondrial translation	rRNA processing
	Translation (GO:0006412)
	Peptide biosynthetic process (GO:0043043)
	Translational elongation (GO:0006414)
	Translational termination (GO:0006415)
	Mitochondrial translation (GO:0032543)
	Mitochondrial translational termination (GO:0070126)
	Mitochondrial translational elongation (GO:0070125)
