## Supplemental table 5 for "Single cell profiling of del(5q) MDS unveils its transcriptional landscape and the impact of lenalidomide"

### Sheet: del5q_PRvsDiagnosis
Ubiquitin-related processes	ubiquitin-protein transferase activity (GO:0004842)
	ubiquitin-like protein ligase activity (GO:0061659)
	ubiquitin protein ligase activity (GO:0061630)
	ubiquitin conjugating enzyme activity (GO:0061631)
	protein polyubiquitination (GO:0000209)
	protein ubiquitination (GO:0016567)
	protein K48-linked ubiquitination (GO:0070936)
	ubiquitin conjugating enzyme binding (GO:0031624)
	ubiquitin binding (GO:0043130)
	ubiquitin-like protein conjugating enzyme binding (GO:0044390)
Apoptosis	positive regulation of apoptotic process (GO:0043065)
	regulation of apoptotic process (GO:0042981)
Ribosomal and mitochondrial translation-related processes	translation (GO:0006412)
	translation initiation factor activity (GO:0003743)
	translational termination (GO:0006415)
	mitochondrial translational termination (GO:0070126)
	translational elongation (GO:0006414)
	mitochondrial translation (GO:0032543)
DNA repair	nucleotide-excision repair, DNA incision, 5'-to lesion (GO:0006296)
	nucleotide-excision repair, DNA incision (GO:0033683)
	transcription-coupled nucleotide-excision repair (GO:0006283)
	nucleotide-excision repair (GO:0006289)
	base-excision repair, gap-filling (GO:0006287)
	nucleotide-excision repair, DNA incision, 3'-to lesion (GO:0006295)
	nucleotide-excision repair, preincision complex stabilization (GO:0006293)
	base-excision repair (GO:0006284)
	DNA repair (GO:0006281)
	double-strand break repair (GO:0006302)
	recombinational repair (GO:0000725)
Autophagy-related prcesses	autophagosome assembly (GO:0000045)
	autophagosome organization (GO:1905037)
	macroautophagy (GO:0016236)
	regulation of autophagy (GO:0010506)
	autophagy of mitochondrion (GO:0000422)
Phosphatidylinositol activity-related processes	phosphatidylinositol biosynthetic process (GO:0006661)
	phosphatidylinositol metabolic process (GO:0046488)
	phosphatidylinositol phosphate biosynthetic process (GO:0046854)
	phosphatidylinositol dephosphorylation (GO:0046856)
	phosphatidylinositol-3-phosphatase activity (GO:0004438)
	phosphatidylinositol monophosphate phosphatase activity (GO:0052744)
	1-phosphatidylinositol binding (GO:0005545)
	phosphatidylinositol-3,5-bisphosphate phosphatase activity (GO:0106018)
	phosphatidylinositol phosphate kinase activity (GO:0016307)

### Sheet: del5q_NRvsDiagnosis
Ubiquitin-related processes	ubiquitin-protein transferase activator activity (GO:0097027)
	positive regulation of ubiquitin protein ligase activity (GO:1904668)
	regulation of ubiquitin protein ligase activity (GO:1904666)
	positive regulation of ubiquitin-protein transferase activity (GO:0051443)
	proteasome-mediated ubiquitin-dependent protein catabolic process (GO:0043161)
	ubiquitin-dependent protein catabolic process (GO:0006511)
	positive regulation of proteasomal ubiquitin-dependent protein catabolic process (GO:0032436)
Cell-cycle related processes	microtubule cytoskeleton organization involved in mitosis (GO:1902850)
	mitotic sister chromatid segregation (GO:0000070)
	mitotic metaphase plate congression (GO:0007080)
	regulation of mitotic cell cycle phase transition (GO:1901990)
	mitotic nuclear division (GO:0140014)
	mitotic cell cycle phase transition (GO:0044772)
	regulation of G2/M transition of mitotic cell cycle (GO:0010389)
	positive regulation of cell cycle process (GO:0090068)
	regulation of cell cycle process (GO:0010564)
	regulation of mitotic cell cycle (GO:0007346)
	establishment of mitotic spindle localization (GO:0040001)
	attachment of mitotic spindle microtubules to kinetochore (GO:0051315)
	sister chromatid segregation (GO:0000819)
	G2/M transition of mitotic cell cycle (GO:0000086)
	cell cycle G2/M phase transition (GO:0044839)
	positive regulation of cell division (GO:0051781)
	positive regulation of mitotic cell cycle phase transition (GO:1901992)
	positive regulation of G2/M transition of mitotic cell cycle (GO:0010971)
	positive regulation of cell cycle G2/M phase transition (GO:1902751)
	positive regulation of mitotic nuclear division (GO:0045840)
